# Influenza A virus undergoes compartmentalized replication *in vivo* dominated by stochastic bottlenecks

**DOI:** 10.1101/2021.09.28.462198

**Authors:** Katherine A. Amato, Luis A. Haddock, Katarina M. Braun, Victoria Meliopoulos, Brandi Livingston, Rebekah Honce, Grace A. Schaack, Emma Boehm, Christina A. Higgins, Gabrielle L. Barry, Katia Koelle, Stacey Schultz-Cherry, Thomas C. Friedrich, Andrew Mehle

## Abstract

Transmission of influenza A viruses (IAV) between hosts is subject to numerous physical and biological barriers that impose genetic bottlenecks, constraining viral diversity and adaptation. The presence of bottlenecks within individual hosts and their potential impacts on evolutionary pathways taken during infection and subsequent transmission are poorly understood. To address this knowledge gap, we created highly diverse IAV libraries bearing molecular barcodes on two independent gene segments, enabling high-resolution tracking and quantification of unique virus lineages within hosts. Here we show that IAV infection in lungs is characterized by multiple within-host bottlenecks that result in “islands” of infection in lung lobes, each with genetically distinct populations. We performed site-specific inoculation of barcoded IAV in the upper respiratory tract of ferrets and tracked viral diversity as infection spread to the trachea and lungs. We observed compartmentalized replication of discrete barcoded populations within the lobes of the lung. Bottlenecks stochastically sampled individual viruses from the upper respiratory tract or the trachea that became the dominant genotype in a particular lobe. These populations are shaped strongly by founder effects, with no evidence for positive selection. The segregated sites of replication highlight the jackpot-style events that contribute to within-host influenza virus evolution and may account for low rates of intrahost adaptation.
