## Supplemental Table 1 for "Influenza A virus undergoes compartmentalized replication *in vivo* dominated by stochastic bottlenecks"

### Sheet: sequencing_primers
Table S1. List of primers used for design and deep sequencing of barcoded-H1N1 virus
	Primer ID	Sequence (5′ - 3′)	Orientation	Purpose	Annealing temperatures
Barcode incorporation/amplification	QuickLib_PASTN_10mer-Barcode_FWD	GCGGCTGTGCGAACGCATTCTGGCGTAGGNNNNNNNNNNTGCTTAATGCATCTTGGTTCAACTCCTTCCTC	Forward	template	69ºC
	barcode_amp_FOR	CTACTGCGTCTCAGACCGGCTGGCGGCTGTGCGAACGCATTC	Forward	PA barcode amplification	69ºC
	barcode_amp_REV	AGCTACCGTCTCAGTGCATGTGTGAGGAAGGAGTTGAACCAAGATGC	Reverse	PA barcode amplification
	mut HA-K153E FOR	GAAAAAGGAAATTCATACCCAAAGCTC	Forward	iPCR	62ºC
	mut HA-K153E REV v2	AACTAGCCATATTAAATTTTTGTAGAAGC	Reverse	iPCR
	NheI barcode template	TTCTGGATGTGCAGCAACGGCAGCCTCCAGTGTAGGATTTGCATTTAAGCTAGCNNNNNNNNNNTGGTACTGGTAGTCTCCCTGG	Forward	template	54ºC
	PstI barcode template	TTCTGGATGTGCAGCAACGGCAGCCTCCAGTGTAGGATTTGCATTTAACTGCAGNNNNNNNNNNTGGTACTGGTAGTCTCCCTGG	Forward	template	54ºC
	bc_amp_FOR_v2	TCCACGTCTCACTGGGAGCCATCAGCTTCTGGATGTGCAGC	Forward	HA barcode amplification	54ºC
	bc_amp_REV_v2	CTAGCGCTAGCGTCTCGAGACTACCAGTACC	Reverse	HA barcode amplification
Reverse Transcriptase	uni12_primer	AGCAAAAGCAGG		Primers for cDNA synthesis of whole gene segments
	PA_amplicon	GCACTATGGCACACTGGTAATC		Primers for cDNA synthesis of barcoded amplicons
	HA_amplicon	TGGGGTAAAGCTGGAATCAA		Primers for cDNA synthesis of barcoded amplicons
H1N1 PCR amplification primers for WGS	PB2_CA04_F	ATA TAC GCG TAG CGA AAG CAG GTC AA	Forward	Primers for the H1N1 CA04 PB2 segment**	67ºC
	PB2_CA04_R	ATA TAC GCG TAG TAG AAA CAA GGT CG	Reverse
	PB1_CA04_F	ATA TAC GCG TAG CGA AAG CAG GCA AA	Forward	Primers for the H1N1 CA04 PB1 segment	67ºC
	PB1_CA04_R	ATA TAC GCG TAG TAG AAA CAA GGC AT	Reverse
	PA_CA04_F	ATA TAC GCG TAG CGA AAG CAG GTA CT	Forward	Primers for the H1N1 CA04 PA segment	63ºC
	PA_CA04_R	ATA TAC GCG TAG TAG AAA CAA GGT AC	Reverse
	HA_CA04_F-v2	AG CAA AAG CAG GGG AAA ACA A	Forward	Primers for the H1N1 CA04 HA segment	61ºC
	HA_CA04_R-v2	AG TAG AAA CAA GGG TGT TTT TC	Reverse
	NP_CA04_F	ATA TAC GCG TAG CAA AAG CAG GGT AG	Forward	Primers for the H1N1 CA04 NP segment	65ºC
	NP_CA04_R	ATA TAC GCG TAG TAG AAA CAA GGG TA	Reverse
	NA_CA04_F	ATA TAC GCG TAG CAA AAG CAG GAT TT	Forward	Primers for the H1N1 CA04 NA segment	64ºC
	NA_CA04_R	ATA TAC GCG TAG TAG AAA CAA GGA GT	Reverse
	M_CA04_F	ATA TAC GCG TAG CAA AAG CAG GTA GA	Forward	Primers for the H1N1 CA04 M segment	63ºC
	M_CA04_R	ATA TAC GCG TAG TAG AAA CAA GGT AG	Reverse
	NS_CA04_F	ATA TAG GCG TAG CAA AAG CAG GGT GA	Forward	Primers for the H1N1 CA04 NS segment	67ºC
	NS_CA04_R	ATA TAC GCG TAG TAG AAA CAA GGG TG	Reverse
H1N1 PCR amplification primers for amplicon sequencing	PA_noUMI_fwd	GGA GTT CAG ACG TGT GCT CTT CCG ATC TGC ACT ATG GCA CAC TGG TAA TC	Forward	Primers for the amplification of PA amplicons	63ºC
	PA_rev	TCT TTC CCT ACA CGA CGC TCT TCC GAT CTG CAT GTG TGA GGA AGG AG	Reverse
	HA_noUMI_fwd	GGA GTT CAG ACG TGT GCT CTT CCG ATC TTG GGG TAA AGC TGG AAT CAA	Forward	Primers for the amplification of HA amplicons	59ºC
	HA_rev	TCT TTC CCT ACA CGA CGC TCT TCC GAT CCA CTG TAG AGA CCC ATT AGA	Reverse
Universal adaptors for Illumina sequencing	uni_fwd_adaptors	CAA GCA GAA GAC GGC ATA CGA GAT NNN NNN GTG ACT GGA GTT CAG ACG TGT GCT CTT *	Forward	Primers for the amplification of PA amplicons	72ºC
	uni_rev_adaptors	AAT GAT ACG GCG ACC ACC GAG ATC TAC ACT CTT TCC CTA CAC GAC GCT CTT CC	Reverse
		* Indexes for "NNN NNN" sequence are listed in Table 2.
		** CA04 primers are compatible with CA07
