## Supplemental Table 2 for "Influenza A virus undergoes compartmentalized replication *in vivo* dominated by stochastic bottlenecks"

### Sheet: sequening indexes
Table S2. List of indexes used for deep sequencing of barcoded-H1N1 virus
	Index Number	Sequence in adapter
Indexes used for illumina sequencing (MiSeq - 250v2)	A0001	ATC ACG
	A0002	CGA TGT
	A0003	TTA GGC
	A0004	TGA CCA
	A0005	ACA GTG
	A0006	GCC AAT
	A0007	CAG ATC
	A0008	ACT TGA
	A0009	GAT CAG
	A0010	TAG CTT
	A0011	GGC TAC
	A0012	CTT GTA
	A0013	AGT CAA
	A0014	AGT TCC
	A0015	ATG TCA
	A0016	CCG TCC
	A0018	GTC CGC
	A0019	GTG AAA
	A0020	GTG GCC
	A0021	GTT TCG
	A0022	CGT ACG
	A0023	GAG TGG
	A0025	ACT GAT
	A0027	ATT CCT
Nextera i5 indexes used for illumina sequencing (MiSeq - 300v3)	502	CTCTCTAT
	503	TATCCTCT
	505	GTAAGGAG
	506	ACTGCATA
	507	AAGGAGTA
	508	CTAAGCCT
Nextera i7 indexes used for illumina sequencing (MiSeq - 300v3)	701	TCGCCTTA
	702	CTAGTACG
	703	TTCTGCCT
	704	GCTCAGGA
	705	AGGAGTCC
	706	CATGCCTA
	707	GTAGAGAG
	710	CAGCCTCG
	711	TGCCTCTT
	712	TCCTCTAC
	714	TCATGAGC
	715	CCTGAGAT
