## Supplemental Table 3 for "Influenza A virus undergoes compartmentalized replication *in vivo* dominated by stochastic bottlenecks"

### Sheet: SRA_samples
Supplemental Table 3: Accession numbers for sequencing data
bioproject_accession	sample_name	BioSample_accession	SRA_accession	title	library_strategy	library_source	library_selection	library_layout	platform	instrument_model	design_description	filetype	filename	filename2	filename3	filename4	filename5	filename6	filename7	filename8	filename9	filename10	filename11	filename12	filename13	filename14	filename15	filename16	filename17	filename18	filename19	filename20	filename19	filename20
PRJNA746307	NheI_skewed_amplified_IAV	SAMN20200962	SRR15168778	barcoded Influenza A virus - NheI skewed amplified library	AMPLICON	VIRAL RNA	cDNA	paired	ILLUMINA	Illumina MiSeq	Amplicon: vRNA isolation and reverse transcription for cDNA synthesis; 1st round of PCR amplification to add partial adapters and a second round of PCR amplification to anchor MiSeq specific adapters.	fastq	NheI_HA_skewed_amplified_replicate1_R1.fastq.gz	NheI_HA_skewed_amplified_replicate1_R2.fastq.gz	NheI_HA_skewed_amplified_replicate2_R1.fastq.gz	NheI_HA_skewed_amplified_replicate2_R2.fastq.gz	NheI_PA_skewed_amplified_replicate1_R1.fastq.gz	NheI_PA_skewed_amplified_replicate1_R2.fastq.gz	NheI_PA_skewed_amplified_replicate2_R1.fastq.gz	NheI_PA_skewed_amplified_replicate2_R2.fastq.gz
PRJNA746307	NheI_skewed_plasmid_IAV	SAMN20201485	SRR15168777	barcoded Influenza A virus - NheI skewed plasmid library	AMPLICON	VIRAL RNA	cDNA	paired	ILLUMINA	Illumina MiSeq	Amplicon: vRNA isolation and reverse transcription for cDNA synthesis; 1st round of PCR amplification to add partial adapters and a second round of PCR amplification to anchor MiSeq specific adapters.	fastq	NheI_HA_skewed_plasmid_replicate1R1.fastq.gz	NheI_HA_skewed_plasmid_replicate1R2.fastq.gz
PRJNA746307	NheI_skewed_rescue_IAV	SAMN20201486	SRR15168776	barcoded Influenza A virus - NheI skewed rescue library	AMPLICON	VIRAL RNA	cDNA	paired	ILLUMINA	Illumina MiSeq	Amplicon: vRNA isolation and reverse transcription for cDNA synthesis; 1st round of PCR amplification to add partial adapters and a second round of PCR amplification to anchor MiSeq specific adapters.	fastq	NheI_HA_skewed_rescue_replicate1_R1.fastq.gz	NheI_HA_skewed_rescue_replicate1_R2.fastq.gz	NheI_PA_skewed_rescue_replicate1_R1.fastq.gz	NheI_PA_skewed_rescue_replicate1_R2.fastq.gz
PRJNA746307	PstI_skewed_amplified_IAV	SAMN20201487	SRR15168775	barcoded Influenza A virus - PstI skewed amplified library	AMPLICON	VIRAL RNA	cDNA	paired	ILLUMINA	Illumina MiSeq	Amplicon: vRNA isolation and reverse transcription for cDNA synthesis; 1st round of PCR amplification to add partial adapters and a second round of PCR amplification to anchor MiSeq specific adapters.	fastq	PstI_HA_skewed_amplified_replicate1_R1.fastq.gz	PstI_HA_skewed_amplified_replicate1_R2.fastq.gz	PstI_HA_skewed_amplified_replicate2_R1.fastq.gz	PstI_HA_skewed_amplified_replicate2_R2.fastq.gz	PstI_PA_skewed_amplified_replicate1_R1.fastq.gz	PstI_PA_skewed_amplified_replicate1_R2.fastq.gz	PstI_PA_skewed_amplified_replicate2_R1.fastq.gz	PstI_PA_skewed_amplified_replicate2_R2.fastq.gz
PRJNA746307	PstI_skewed_plasmid_IAV	SAMN20201488	SRR15168774	barcoded Influenza A virus - PstI skewed plasmid library	AMPLICON	VIRAL RNA	cDNA	paired	ILLUMINA	Illumina MiSeq	Amplicon: vRNA isolation and reverse transcription for cDNA synthesis; 1st round of PCR amplification to add partial adapters and a second round of PCR amplification to anchor MiSeq specific adapters.	fastq	PstI_HA_skewed_plasmid_replicate1R1.fastq.gz	PstI_HA_skewed_plasmid_replicate1R2.fastq.gz
PRJNA746307	PstI_skewed_rescue_IAV	SAMN20201489	SRR15168773	barcoded Influenza A virus - PstI skewed rescue library	AMPLICON	VIRAL RNA	cDNA	paired	ILLUMINA	Illumina MiSeq	Amplicon: vRNA isolation and reverse transcription for cDNA synthesis; 1st round of PCR amplification to add partial adapters and a second round of PCR amplification to anchor MiSeq specific adapters.	fastq	PstI_v2_HA_skewed_rescue_replicate1_R1.fastq.gz	PstI_v2_HA_skewed_rescue_replicate1_R2.fastq.gz	PstI_v2_PA_skewed_rescue_replicate1_R1.fastq.gz	PstI_v2_PA_skewed_rescue_replicate1_R2.fastq.gz
PRJNA746317	NheI_K153E_amplified_IAV	SAMN20201490	SRR15175246	barcoded Influenza A virus - NheI K153E amplified library	AMPLICON	VIRAL RNA	cDNA	paired	ILLUMINA	Illumina MiSeq	Amplicon: vRNA isolation and reverse transcription for cDNA synthesis; 1st round of PCR amplification to add partial adapters and a second round of PCR amplification to anchor MiSeq specific adapters.	fastq	NheI_HA_K153E_amplified_replicate1_R1.fastq.gz	NheI_HA_K153E_amplified_replicate1_R2.fastq.gz	NheI_PA_K153E_amplified_replicate1_R1.fastq.gz	NheI_PA_K153E_amplified_replicate1_R2.fastq.gz
PRJNA746317	NheI_K153E_plasmid_IAV	SAMN20201491	SRR15175245	barcoded Influenza A virus - NheI K153E plasmid library	AMPLICON	VIRAL RNA	cDNA	paired	ILLUMINA	Illumina MiSeq	Amplicon: vRNA isolation and reverse transcription for cDNA synthesis; 1st round of PCR amplification to add partial adapters and a second round of PCR amplification to anchor MiSeq specific adapters.	fastq	NheI_HA_K153E_plasmid_replicate1_R1.fastq.gz	NheI_HA_K153E_plasmid_replicate1_R2.fastq.gz	NheI_HA_K153E_plasmid_replicate2_R1.fastq.gz	NheI_HA_K153E_plasmid_replicate2_R2.fastq.gz
PRJNA746317	NheI_K153E_rescue_IAV	SAMN20201492	SRR15175244	barcoded Influenza A virus - NheI K153E rescue library	AMPLICON	VIRAL RNA	cDNA	paired	ILLUMINA	Illumina MiSeq	Amplicon: vRNA isolation and reverse transcription for cDNA synthesis; 1st round of PCR amplification to add partial adapters and a second round of PCR amplification to anchor MiSeq specific adapters.	fastq	NheI_HA_K153E_rescue_replicate1_R1.fastq.gz	NheI_HA_K153E_rescue_replicate1_R2.fastq.gz	NheI_PA_K153E_rescue_replicate1_R1.fastq.gz	NheI_PA_K153E_rescue_replicate1_R2.fastq.gz
PRJNA746317	PstI_K153E_amplified_IAV	SAMN20201493	SRR15175243	barcoded Influenza A virus - PstI K153E amplified library	AMPLICON	VIRAL RNA	cDNA	paired	ILLUMINA	Illumina MiSeq	Amplicon: vRNA isolation and reverse transcription for cDNA synthesis; 1st round of PCR amplification to add partial adapters and a second round of PCR amplification to anchor MiSeq specific adapters.	fastq	PstI_HA_K153E_amplified_replicate1_R1.fastq.gz	PstI_HA_K153E_amplified_replicate1_R2.fastq.gz	PstI_PA_K153E_amplified_replicate1_R1.fastq.gz	PstI_PA_K153E_amplified_replicate1_R2.fastq.gz
PRJNA746317	PstI_K153E_plasmid_IAV	SAMN20201494	SRR15175242	barcoded Influenza A virus - PstI K153E plasmid library	AMPLICON	VIRAL RNA	cDNA	paired	ILLUMINA	Illumina MiSeq	Amplicon: vRNA isolation and reverse transcription for cDNA synthesis; 1st round of PCR amplification to add partial adapters and a second round of PCR amplification to anchor MiSeq specific adapters.	fastq	PstI_HA_K153E_plasmid_replicate1_R1.fastq.gz	PstI_HA_K153E_plasmid_replicate1_R2.fastq.gz	PstI_HA_K153E_plasmid_replicate2_R1.fastq.gz	PstI_HA_K153E_plasmid_replicate2_R2.fastq.gz
PRJNA746317	PstI_v1_K153E_rescue_IAV	SAMN20201495	SRR15175241	barcoded Influenza A virus - PstI K153E rescue library v1	AMPLICON	VIRAL RNA	cDNA	paired	ILLUMINA	Illumina MiSeq	Amplicon: vRNA isolation and reverse transcription for cDNA synthesis; 1st round of PCR amplification to add partial adapters and a second round of PCR amplification to anchor MiSeq specific adapters.	fastq	PstI_v1_HA_K153E_rescue_replicate1_R1.fastq.gz	PstI_v1_HA_K153E_rescue_replicate1_R2.fastq.gz	PstI_v1_PA_K153E_rescue_replicate1_R1.fastq.gz	PstI_v1_PA_K153E_rescue_replicate1_R2.fastq.gz
PRJNA746317	PstI_v2_K153E_rescue_IAV	SAMN20201496	SRR15175240	barcoded Influenza A virus - PstI K153E rescue library v2	AMPLICON	VIRAL RNA	cDNA	paired	ILLUMINA	Illumina MiSeq	Amplicon: vRNA isolation and reverse transcription for cDNA synthesis; 1st round of PCR amplification to add partial adapters and a second round of PCR amplification to anchor MiSeq specific adapters.	fastq	PstI_v2_HA_K153E_rescue_replicate1_R1.fastq.gz	PstI_v2_HA_K153E_rescue_replicate1_R2.fastq.gz	PstI_v2_PA_K153E_rescue_replicate1_R1.fastq.gz	PstI_v2_PA_K153E_rescue_replicate1_R2.fastq.gz
PRJNA746319	NheI_stock_virus_K153E	SAMN20247425	SRR15176827	barcoded Influenza A virus - NheI K153E stock for in vivo infections	AMPLICON	VIRAL RNA	cDNA	paired	ILLUMINA	Illumina MiSeq	Amplicon: vRNA isolation and reverse transcription for cDNA synthesis; 1st round of PCR amplification to add partial adapters and a second round of PCR amplification to anchor MiSeq specific adapters.	fastq	NheI_HA_K153E_stock_replicate1_R1.fastq.gz	NheI_HA_K153E_stock_replicate1_R2.fastq.gz	NheI_HA_K153E_stock_replicate2_R1.fastq.gz	NheI_HA_K153E_stock_replicate2_R2.fastq.gz	NheI_HA_K153E_stock_replicate3_R1.fastq.gz	NheI_HA_K153E_stock_replicate3_R2.fastq.gz	NheI_HA_K153E_stock_replicate4_R1.fastq.gz	NheI_HA_K153E_stock_replicate4_R2.fastq.gz	NheI_PA_K153E_stock_replicate1_R1.fastq.gz	NheI_PA_K153E_stock_replicate1_R2.fastq.gz	NheI_PA_K153E_stock_replicate2_R1.fastq.gz	NheI_PA_K153E_stock_replicate2_R2.fastq.gz	NheI_PA_K153E_stock_replicate3_R1.fastq.gz	NheI_PA_K153E_stock_replicate3_R2.fastq.gz	NheI_PA_K153E_stock_replicate4_R1.fastq.gz	NheI_PA_K153E_stock_replicate4_R2.fastq.gz
PRJNA746319	PstI_stock_virus_K153E	SAMN20247426	SRR15176826	barcoded Influenza A virus - PstI K153E stock for in vivo infections	AMPLICON	VIRAL RNA	cDNA	paired	ILLUMINA	Illumina MiSeq	Amplicon: vRNA isolation and reverse transcription for cDNA synthesis; 1st round of PCR amplification to add partial adapters and a second round of PCR amplification to anchor MiSeq specific adapters.	fastq	PstI_HA_K153E_stock_replicate1_R1.fastq.gz	PstI_HA_K153E_stock_replicate1_R2.fastq.gz	PstI_HA_K153E_stock_replicate2_R1.fastq.gz	PstI_HA_K153E_stock_replicate2_R2.fastq.gz	PstI_HA_K153E_stock_replicate3_R1.fastq.gz	PstI_HA_K153E_stock_replicate3_R2.fastq.gz	PstI_HA_K153E_stock_replicate4_R1.fastq.gz	PstI_HA_K153E_stock_replicate4_R2.fastq.gz	PstI_PA_K153E_stock_replicate1_R1.fastq.gz	PstI_PA_K153E_stock_replicate1_R2.fastq.gz	PstI_PA_K153E_stock_replicate2_R1.fastq.gz	PstI_PA_K153E_stock_replicate2_R2.fastq.gz	PstI_PA_K153E_stock_replicate3_R1.fastq.gz	PstI_PA_K153E_stock_replicate3_R2.fastq.gz	PstI_PA_K153E_stock_replicate4_R1.fastq.gz	PstI_PA_K153E_stock_replicate4_R2.fastq.gz
PRJNA746319	ferret_34_nasal_wash_1dpi	SAMN20251314	SRR15176815	barcoded Influenza A virus - Nasal wash from ferret 34 at 1dpi with NheI	AMPLICON	VIRAL RNA	cDNA	paired	ILLUMINA	Illumina MiSeq	Amplicon: vRNA isolation and reverse transcription for cDNA synthesis; 1st round of PCR amplification to add partial adapters and a second round of PCR amplification to anchor MiSeq specific adapters.	fastq	ferret_34_HA_1dpi_nw_replicate1_R1.fastq.gz	ferret_34_HA_1dpi_nw_replicate1_R2.fastq.gz	ferret_34_HA_1dpi_nw_replicate2_R1.fastq.gz	ferret_34_HA_1dpi_nw_replicate2_R2.fastq.gz	ferret_34_PA_1dpi_nw_replicate1_R1.fastq.gz	ferret_34_PA_1dpi_nw_replicate1_R2.fastq.gz
PRJNA746319	ferret_34_nasal_wash_3dpi	SAMN20251315	SRR15176804	barcoded Influenza A virus - Nasal wash from ferret 34 at 3dpi with NheI	AMPLICON	VIRAL RNA	cDNA	paired	ILLUMINA	Illumina MiSeq	Amplicon: vRNA isolation and reverse transcription for cDNA synthesis; 1st round of PCR amplification to add partial adapters and a second round of PCR amplification to anchor MiSeq specific adapters.	fastq	ferret_34_HA_3dpi_nw_replicate1_R1.fastq.gz	ferret_34_HA_3dpi_nw_replicate1_R2.fastq.gz	ferret_34_HA_3dpi_nw_replicate2_R1.fastq.gz	ferret_34_HA_3dpi_nw_replicate2_R2.fastq.gz	ferret_34_PA_3dpi_nw_replicate1_R1.fastq.gz	ferret_34_PA_3dpi_nw_replicate1_R2.fastq.gz
PRJNA746319	ferret_34_nasal_wash_5dpi	SAMN20251316	SRR15176803	barcoded Influenza A virus - Nasal wash from ferret 34 at 5dpi with NheI	AMPLICON	VIRAL RNA	cDNA	paired	ILLUMINA	Illumina MiSeq	Amplicon: vRNA isolation and reverse transcription for cDNA synthesis; 1st round of PCR amplification to add partial adapters and a second round of PCR amplification to anchor MiSeq specific adapters.	fastq	ferret_34_HA_5dpi_nw_replicate1_R1.fastq.gz	ferret_34_HA_5dpi_nw_replicate1_R2.fastq.gz	ferret_34_HA_5dpi_nw_replicate2_R1.fastq.gz	ferret_34_HA_5dpi_nw_replicate2_R2.fastq.gz	ferret_34_PA_5dpi_nw_replicate1_R1.fastq.gz	ferret_34_PA_5dpi_nw_replicate1_R2.fastq.gz
PRJNA746319	ferret_35_nasal_wash_1dpi	SAMN20251317	SRR15176802	barcoded Influenza A virus - Nasal wash from ferret 35 at 1dpi with NheI	AMPLICON	VIRAL RNA	cDNA	paired	ILLUMINA	Illumina MiSeq	Amplicon: vRNA isolation and reverse transcription for cDNA synthesis; 1st round of PCR amplification to add partial adapters and a second round of PCR amplification to anchor MiSeq specific adapters.	fastq	ferret_35_HA_1dpi_nw_replicate1_R1.fastq.gz	ferret_35_HA_1dpi_nw_replicate1_R2.fastq.gz	ferret_35_HA_1dpi_nw_replicate2_R1.fastq.gz	ferret_35_HA_1dpi_nw_replicate2_R2.fastq.gz	ferret_35_PA_1dpi_nw_replicate1_R1.fastq.gz	ferret_35_PA_1dpi_nw_replicate1_R2.fastq.gz
PRJNA746319	ferret_35_nasal_wash_3dpi	SAMN20251318	SRR15176801	barcoded Influenza A virus - Nasal wash from ferret 35 at 3dpi with NheI	AMPLICON	VIRAL RNA	cDNA	paired	ILLUMINA	Illumina MiSeq	Amplicon: vRNA isolation and reverse transcription for cDNA synthesis; 1st round of PCR amplification to add partial adapters and a second round of PCR amplification to anchor MiSeq specific adapters.	fastq	ferret_35_HA_3dpi_nw_replicate1_R1.fastq.gz	ferret_35_HA_3dpi_nw_replicate1_R2.fastq.gz	ferret_35_HA_3dpi_nw_replicate2_R1.fastq.gz	ferret_35_HA_3dpi_nw_replicate2_R2.fastq.gz	ferret_35_PA_3dpi_nw_replicate1_R1.fastq.gz	ferret_35_PA_3dpi_nw_replicate1_R2.fastq.gz
PRJNA746319	ferret_35_nasal_wash_5dpi	SAMN20251319	SRR15176800	barcoded Influenza A virus - Nasal wash from ferret 35 at 5dpi with NheI	AMPLICON	VIRAL RNA	cDNA	paired	ILLUMINA	Illumina MiSeq	Amplicon: vRNA isolation and reverse transcription for cDNA synthesis; 1st round of PCR amplification to add partial adapters and a second round of PCR amplification to anchor MiSeq specific adapters.	fastq	ferret_35_HA_5dpi_nw_replicate1_R1.fastq.gz	ferret_35_HA_5dpi_nw_replicate1_R2.fastq.gz	ferret_35_HA_5dpi_nw_replicate2_R1.fastq.gz	ferret_35_HA_5dpi_nw_replicate2_R2.fastq.gz	ferret_35_PA_5dpi_nw_replicate1_R1.fastq.gz	ferret_35_PA_5dpi_nw_replicate1_R2.fastq.gz
PRJNA746319	ferret_36_nasal_wash_1dpi	SAMN20251320	SRR15176799	barcoded Influenza A virus - Nasal wash from ferret 36 at 1dpi with NheI	AMPLICON	VIRAL RNA	cDNA	paired	ILLUMINA	Illumina MiSeq	Amplicon: vRNA isolation and reverse transcription for cDNA synthesis; 1st round of PCR amplification to add partial adapters and a second round of PCR amplification to anchor MiSeq specific adapters.	fastq	ferret_36_HA_1dpi_nw_replicate1_R1.fastq.gz	ferret_36_HA_1dpi_nw_replicate1_R2.fastq.gz	ferret_36_HA_1dpi_nw_replicate2_R1.fastq.gz	ferret_36_HA_1dpi_nw_replicate2_R2.fastq.gz	ferret_36_PA_1dpi_nw_replicate1_R1.fastq.gz	ferret_36_PA_1dpi_nw_replicate1_R2.fastq.gz
PRJNA746319	ferret_36_nasal_wash_3dpi	SAMN20251321	SRR15176798	barcoded Influenza A virus - Nasal wash from ferret 36 at 3dpi with NheI	AMPLICON	VIRAL RNA	cDNA	paired	ILLUMINA	Illumina MiSeq	Amplicon: vRNA isolation and reverse transcription for cDNA synthesis; 1st round of PCR amplification to add partial adapters and a second round of PCR amplification to anchor MiSeq specific adapters.	fastq	ferret_36_HA_3dpi_nw_replicate1_R1.fastq.gz	ferret_36_HA_3dpi_nw_replicate1_R2.fastq.gz	ferret_36_HA_3dpi_nw_replicate2_R1.fastq.gz	ferret_36_HA_3dpi_nw_replicate2_R2.fastq.gz	ferret_36_PA_3dpi_nw_replicate1_R1.fastq.gz	ferret_36_PA_3dpi_nw_replicate1_R2.fastq.gz
PRJNA746319	ferret_36_nasal_wash_5dpi	SAMN20251322	SRR15176825	barcoded Influenza A virus - Nasal wash from ferret 36 at 5dpi with NheI	AMPLICON	VIRAL RNA	cDNA	paired	ILLUMINA	Illumina MiSeq	Amplicon: vRNA isolation and reverse transcription for cDNA synthesis; 1st round of PCR amplification to add partial adapters and a second round of PCR amplification to anchor MiSeq specific adapters.	fastq	ferret_36_HA_5dpi_nw_replicate1_R1.fastq.gz	ferret_36_HA_5dpi_nw_replicate1_R2.fastq.gz	ferret_36_HA_5dpi_nw_replicate2_R1.fastq.gz	ferret_36_HA_5dpi_nw_replicate2_R2.fastq.gz	ferret_36_PA_5dpi_nw_replicate1_R1.fastq.gz	ferret_36_PA_5dpi_nw_replicate1_R2.fastq.gz
PRJNA746319	ferret_34_trachea	SAMN20251323	SRR15176824	barcoded Influenza A virus - trachea from ferret 34 infected with NheI	AMPLICON	VIRAL RNA	cDNA	paired	ILLUMINA	Illumina MiSeq	Amplicon: tissue homogenization, vRNA isolation and reverse transcription for cDNA synthesis; 1st round of PCR amplification to add partial adapters and a second round of PCR amplification to anchor MiSeq specific adapters.	fastq	ferret_34_trachea_NheI_HA_K153E_replicate1_R1.fastq.gz	ferret_34_trachea_NheI_HA_K153E_replicate1_R2.fastq.gz	ferret_34_trachea_NheI_PA_K153E_replicate1_R1.fastq.gz	ferret_34_trachea_NheI_PA_K153E_replicate1_R2.fastq.gz
PRJNA746319	ferret_35_trachea	SAMN20251324	SRR15176823	barcoded Influenza A virus - trachea from ferret 35 infected with NheI	AMPLICON	VIRAL RNA	cDNA	paired	ILLUMINA	Illumina MiSeq	Amplicon: tissue homogenization, vRNA isolation and reverse transcription for cDNA synthesis; 1st round of PCR amplification to add partial adapters and a second round of PCR amplification to anchor MiSeq specific adapters.	fastq	ferret_35_trachea_NheI_HA_K153E_replicate1_R1.fastq.gz	ferret_35_trachea_NheI_HA_K153E_replicate1_R2.fastq.gz	ferret_35_trachea_NheI_PA_K153E_replicate1_R1.fastq.gz	ferret_35_trachea_NheI_PA_K153E_replicate1_R2.fastq.gz
PRJNA746319	ferret_36_trachea	SAMN20251325	SRR15176822	barcoded Influenza A virus - trachea from ferret 36 infected with NheI	AMPLICON	VIRAL RNA	cDNA	paired	ILLUMINA	Illumina MiSeq	Amplicon: tissue homogenization, vRNA isolation and reverse transcription for cDNA synthesis; 1st round of PCR amplification to add partial adapters and a second round of PCR amplification to anchor MiSeq specific adapters.	fastq	ferret_36_trachea_NheI_HA_K153E_replicate1_R1.fastq.gz	ferret_36_trachea_NheI_HA_K153E_replicate1_R2.fastq.gz	ferret_36_trachea_NheI_PA_K153E_replicate1_R1.fastq.gz	ferret_36_trachea_NheI_PA_K153E_replicate1_R2.fastq.gz
PRJNA746319	ferret_34_lung_lobes	SAMN20251326	SRR15176821	barcoded Influenza A virus - lung lobes from ferret 34 infected with NheI	AMPLICON	VIRAL RNA	cDNA	paired	ILLUMINA	Illumina MiSeq	Amplicon: tissue homogenization, vRNA isolation and reverse transcription for cDNA synthesis; 1st round of PCR amplification to add partial adapters and a second round of PCR amplification to anchor MiSeq specific adapters.	fastq	ferret_34_LL_lung_HA_K153E_replicate1_R1.fastq.gz	ferret_34_LL_lung_HA_K153E_replicate1_R2.fastq.gz	ferret_34_LL_lung_PA_K153E_replicate1_R1.fastq.gz	ferret_34_LL_lung_PA_K153E_replicate1_R2.fastq.gz	ferret_34_LR_lung_HA_K153E_replicate1_R1.fastq.gz	ferret_34_LR_lung_HA_K153E_replicate1_R2.fastq.gz	ferret_34_LR_lung_PA_K153E_replicate1_R1.fastq.gz	ferret_34_LR_lung_PA_K153E_replicate1_R2.fastq.gz	ferret_34_MR_lung_HA_K153E_replicate1_R1.fastq.gz	ferret_34_MR_lung_HA_K153E_replicate1_R2.fastq.gz	ferret_34_MR_lung_PA_K153E_replicate1_R1.fastq.gz	ferret_34_MR_lung_PA_K153E_replicate1_R2.fastq.gz	ferret_34_UL_lung_HA_K153E_replicate1_R1.fastq.gz	ferret_34_UL_lung_HA_K153E_replicate1_R2.fastq.gz	ferret_34_UL_lung_PA_K153E_replicate1_R1.fastq.gz	ferret_34_UL_lung_PA_K153E_replicate1_R2.fastq.gz	ferret_34_UR_lung_HA_K153E_replicate1_R1.fastq.gz	ferret_34_UR_lung_HA_K153E_replicate1_R2.fastq.gz	ferret_34_UR_lung_PA_K153E_replicate1_R1.fastq.gz	ferret_34_UR_lung_PA_K153E_replicate1_R2.fastq.gz	ferret_34_UR_lung_PA_K153E_replicate1_R1.fastq.gz	ferret_34_UR_lung_PA_K153E_replicate1_R2.fastq.gz
PRJNA746319	ferret_35_lung_lobes	SAMN20251327	SRR15176820	barcoded Influenza A virus - lung lobes from ferret 35 infected with NheI	AMPLICON	VIRAL RNA	cDNA	paired	ILLUMINA	Illumina MiSeq	Amplicon: tissue homogenization, vRNA isolation and reverse transcription for cDNA synthesis; 1st round of PCR amplification to add partial adapters and a second round of PCR amplification to anchor MiSeq specific adapters.	fastq	ferret_35_MR_lung_HA_K153E_replicate1_R1.fastq.gz	ferret_35_MR_lung_HA_K153E_replicate1_R2.fastq.gz	ferret_35_MR_lung_PA_K153E_replicate1_R1.fastq.gz	ferret_35_MR_lung_PA_K153E_replicate1_R2.fastq.gz
PRJNA746319	ferret_36_lung_lobes	SAMN20251328	SRR15176819	barcoded Influenza A virus - lung lobes from ferret 36 infected with NheI	AMPLICON	VIRAL RNA	cDNA	paired	ILLUMINA	Illumina MiSeq	Amplicon: tissue homogenization, vRNA isolation and reverse transcription for cDNA synthesis; 1st round of PCR amplification to add partial adapters and a second round of PCR amplification to anchor MiSeq specific adapters.	fastq	ferret_36_LL_lung_HA_K153E_replicate1_R1.fastq.gz	ferret_36_LL_lung_HA_K153E_replicate1_R2.fastq.gz	ferret_36_LL_lung_PA_K153E_replicate1_R1.fastq.gz	ferret_36_LL_lung_PA_K153E_replicate1_R2.fastq.gz	ferret_36_LR_lung_HA_K153E_replicate1_R1.fastq.gz	ferret_36_LR_lung_HA_K153E_replicate1_R2.fastq.gz	ferret_36_LR_lung_PA_K153E_replicate1_R1.fastq.gz	ferret_36_LR_lung_PA_K153E_replicate1_R2.fastq.gz	ferret_36_MR_lung_HA_K153E_replicate1_R1.fastq.gz	ferret_36_MR_lung_HA_K153E_replicate1_R2.fastq.gz	ferret_36_MR_lung_PA_K153E_replicate1_R1.fastq.gz	ferret_36_MR_lung_PA_K153E_replicate1_R2.fastq.gz	ferret_36_UL_lung_HA_K153E_replicate1_R1.fastq.gz	ferret_36_UL_lung_HA_K153E_replicate1_R2.fastq.gz	ferret_36_UL_lung_PA_K153E_replicate1_R1.fastq.gz	ferret_36_UL_lung_PA_K153E_replicate1_R2.fastq.gz	ferret_36_UR_lung_HA_K153E_replicate1_R1.fastq.gz	ferret_36_UR_lung_HA_K153E_replicate1_R2.fastq.gz	ferret_36_UR_lung_PA_K153E_replicate1_R1.fastq.gz	ferret_36_UR_lung_PA_K153E_replicate1_R2.fastq.gz	ferret_36_UR_lung_PA_K153E_replicate1_R1.fastq.gz	ferret_36_UR_lung_PA_K153E_replicate1_R2.fastq.gz
PRJNA746319	mouse_Nhe_L_lung	SAMN20251329	SRR15176817	barcoded Influenza A virus - lung homogenate from mouse 4 infected with NheI	AMPLICON	VIRAL RNA	cDNA	paired	ILLUMINA	Illumina MiSeq	Amplicon: tissue homogenization, vRNA isolation and reverse transcription for cDNA synthesis; 1st round of PCR amplification to add partial adapters and a second round of PCR amplification to anchor MiSeq specific adapters.	fastq	mouse_Nhe_lung_HA_L_replicate1_R1.fastq.gz	mouse_Nhe_lung_HA_L_replicate1_R2.fastq.gz	mouse_Nhe_lung_HA_L_replicate2_R1.fastq.gz	mouse_Nhe_lung_HA_L_replicate2_R2.fastq.gz	mouse_Nhe_lung_PA_L_replicate1_R1.fastq.gz	mouse_Nhe_lung_PA_L_replicate1_R2.fastq.gz	mouse_Nhe_lung_PA_L_replicate2_R1.fastq.gz	mouse_Nhe_lung_PA_L_replicate2_R2.fastq.gz
PRJNA746319	mouse_Nhe_LL_lung	SAMN20251330	SRR15176818	barcoded Influenza A virus - lung homogenate from mouse 5 infected with NheI	AMPLICON	VIRAL RNA	cDNA	paired	ILLUMINA	Illumina MiSeq	Amplicon: tissue homogenization, vRNA isolation and reverse transcription for cDNA synthesis; 1st round of PCR amplification to add partial adapters and a second round of PCR amplification to anchor MiSeq specific adapters.	fastq	mouse_Nhe_lung_HA_LL_replicate1_R1.fastq.gz	mouse_Nhe_lung_HA_LL_replicate1_R2.fastq.gz	mouse_Nhe_lung_HA_LL_replicate2_R1.fastq.gz	mouse_Nhe_lung_HA_LL_replicate2_R2.fastq.gz	mouse_Nhe_lung_PA_LL_replicate1_R1.fastq.gz	mouse_Nhe_lung_PA_LL_replicate1_R2.fastq.gz	mouse_Nhe_lung_PA_LL_replicate2_R1.fastq.gz	mouse_Nhe_lung_PA_LL_replicate2_R2.fastq.gz
PRJNA746319	mouse_Nhe_LR_lung	SAMN20251331	SRR15176816	barcoded Influenza A virus - lung homogenate from mouse 6 infected with NheI	AMPLICON	VIRAL RNA	cDNA	paired	ILLUMINA	Illumina MiSeq	Amplicon: tissue homogenization, vRNA isolation and reverse transcription for cDNA synthesis; 1st round of PCR amplification to add partial adapters and a second round of PCR amplification to anchor MiSeq specific adapters.	fastq	mouse_Nhe_lung_HA_LR_replicate1_R1.fastq.gz	mouse_Nhe_lung_HA_LR_replicate1_R2.fastq.gz	mouse_Nhe_lung_HA_LR_replicate2_R1.fastq.gz	mouse_Nhe_lung_HA_LR_replicate2_R2.fastq.gz	mouse_Nhe_lung_PA_LR_replicate1_R1.fastq.gz	mouse_Nhe_lung_PA_LR_replicate1_R2.fastq.gz	mouse_Nhe_lung_PA_LR_replicate2_R1.fastq.gz	mouse_Nhe_lung_PA_LR_replicate2_R2.fastq.gz
PRJNA746319	mouse_Nhe_NA_lung	SAMN20251332	SRR15176814	barcoded Influenza A virus - lung homogenate from mouse 3 infected with NheI	AMPLICON	VIRAL RNA	cDNA	paired	ILLUMINA	Illumina MiSeq	Amplicon: tissue homogenization, vRNA isolation and reverse transcription for cDNA synthesis; 1st round of PCR amplification to add partial adapters and a second round of PCR amplification to anchor MiSeq specific adapters.	fastq	mouse_Nhe_lung_HA_NA_replicate1_R1.fastq.gz	mouse_Nhe_lung_HA_NA_replicate1_R2.fastq.gz	mouse_Nhe_lung_HA_NA_replicate2_R1.fastq.gz	mouse_Nhe_lung_HA_NA_replicate2_R2.fastq.gz	mouse_Nhe_lung_PA_NA_replicate1_R1.fastq.gz	mouse_Nhe_lung_PA_NA_replicate1_R2.fastq.gz	mouse_Nhe_lung_PA_NA_replicate2_R1.fastq.gz	mouse_Nhe_lung_PA_NA_replicate2_R2.fastq.gz
PRJNA746319	mouse_Nhe_R_lung	SAMN20251333	SRR15176813	barcoded Influenza A virus - lung homogenate from mouse 1 infected with NheI	AMPLICON	VIRAL RNA	cDNA	paired	ILLUMINA	Illumina MiSeq	Amplicon: tissue homogenization, vRNA isolation and reverse transcription for cDNA synthesis; 1st round of PCR amplification to add partial adapters and a second round of PCR amplification to anchor MiSeq specific adapters.	fastq	mouse_Nhe_lung_HA_R_replicate1_R1.fastq.gz	mouse_Nhe_lung_HA_R_replicate1_R2.fastq.gz	mouse_Nhe_lung_HA_R_replicate2_R1.fastq.gz	mouse_Nhe_lung_HA_R_replicate2_R2.fastq.gz	mouse_Nhe_lung_PA_R_replicate1_R1.fastq.gz	mouse_Nhe_lung_PA_R_replicate1_R2.fastq.gz	mouse_Nhe_lung_PA_R_replicate2_R1.fastq.gz	mouse_Nhe_lung_PA_R_replicate2_R2.fastq.gz
PRJNA746319	mouse_Nhe_RR_lung	SAMN20251334	SRR15176812	barcoded Influenza A virus - lung homogenate from mouse 2 infected with NheI	AMPLICON	VIRAL RNA	cDNA	paired	ILLUMINA	Illumina MiSeq	Amplicon: tissue homogenization, vRNA isolation and reverse transcription for cDNA synthesis; 1st round of PCR amplification to add partial adapters and a second round of PCR amplification to anchor MiSeq specific adapters.	fastq	mouse_Nhe_lung_HA_RR_replicate1_R1.fastq.gz	mouse_Nhe_lung_HA_RR_replicate1_R2.fastq.gz	mouse_Nhe_lung_HA_RR_replicate2_R1.fastq.gz	mouse_Nhe_lung_HA_RR_replicate2_R2.fastq.gz	mouse_Nhe_lung_PA_RR_replicate1_R1.fastq.gz	mouse_Nhe_lung_PA_RR_replicate1_R2.fastq.gz	mouse_Nhe_lung_PA_RR_replicate2_R1.fastq.gz	mouse_Nhe_lung_PA_RR_replicate2_R2.fastq.gz
PRJNA746319	mouse_Pst_L_lung	SAMN20251335	SRR15176811	barcoded Influenza A virus - lung homogenate from mouse 7 infected with NheI	AMPLICON	VIRAL RNA	cDNA	paired	ILLUMINA	Illumina MiSeq	Amplicon: tissue homogenization, vRNA isolation and reverse transcription for cDNA synthesis; 1st round of PCR amplification to add partial adapters and a second round of PCR amplification to anchor MiSeq specific adapters.	fastq	mouse_Pst_lung_HA_L_replicate1_R1.fastq.gz	mouse_Pst_lung_HA_L_replicate1_R2.fastq.gz	mouse_Pst_lung_HA_L_replicate2_R1.fastq.gz	mouse_Pst_lung_HA_L_replicate2_R2.fastq.gz	mouse_Pst_lung_PA_L_replicate1_R1.fastq.gz	mouse_Pst_lung_PA_L_replicate1_R2.fastq.gz	mouse_Pst_lung_PA_L_replicate2_R1.fastq.gz	mouse_Pst_lung_PA_L_replicate2_R2.fastq.gz
PRJNA746319	mouse_Pst_LL_lung	SAMN20251336	SRR15176810	barcoded Influenza A virus - lung homogenate from mouse 8 infected with NheI	AMPLICON	VIRAL RNA	cDNA	paired	ILLUMINA	Illumina MiSeq	Amplicon: tissue homogenization, vRNA isolation and reverse transcription for cDNA synthesis; 1st round of PCR amplification to add partial adapters and a second round of PCR amplification to anchor MiSeq specific adapters.	fastq	mouse_Pst_lung_HA_LL_replicate1_R1.fastq.gz	mouse_Pst_lung_HA_LL_replicate1_R2.fastq.gz	mouse_Pst_lung_HA_LL_replicate2_R1.fastq.gz	mouse_Pst_lung_HA_LL_replicate2_R2.fastq.gz	mouse_Pst_lung_PA_LL_replicate1_R1.fastq.gz	mouse_Pst_lung_PA_LL_replicate1_R2.fastq.gz	mouse_Pst_lung_PA_LL_replicate2_R1.fastq.gz	mouse_Pst_lung_PA_LL_replicate2_R2.fastq.gz
PRJNA746319	mouse_Pst_LR_lung	SAMN20251337	SRR15176809	barcoded Influenza A virus - lung homogenate from mouse 9 infected with NheI	AMPLICON	VIRAL RNA	cDNA	paired	ILLUMINA	Illumina MiSeq	Amplicon: tissue homogenization, vRNA isolation and reverse transcription for cDNA synthesis; 1st round of PCR amplification to add partial adapters and a second round of PCR amplification to anchor MiSeq specific adapters.	fastq	mouse_Pst_lung_HA_LR_replicate1_R1.fastq.gz	mouse_Pst_lung_HA_LR_replicate1_R2.fastq.gz	mouse_Pst_lung_HA_LR_replicate2_R1.fastq.gz	mouse_Pst_lung_HA_LR_replicate2_R2.fastq.gz	mouse_Pst_lung_PA_LR_replicate1_R1.fastq.gz	mouse_Pst_lung_PA_LR_replicate1_R2.fastq.gz
PRJNA746319	mouse_Pst_NA_lung	SAMN20251338	SRR15176808	barcoded Influenza A virus - lung homogenate from mouse 12 infected with NheI	AMPLICON	VIRAL RNA	cDNA	paired	ILLUMINA	Illumina MiSeq	Amplicon: tissue homogenization, vRNA isolation and reverse transcription for cDNA synthesis; 1st round of PCR amplification to add partial adapters and a second round of PCR amplification to anchor MiSeq specific adapters.	fastq	mouse_Pst_lung_HA_NA_replicate1_R1.fastq.gz	mouse_Pst_lung_HA_NA_replicate1_R2.fastq.gz	mouse_Pst_lung_HA_NA_replicate2_R1.fastq.gz	mouse_Pst_lung_HA_NA_replicate2_R2.fastq.gz	mouse_Pst_lung_PA_NA_replicate1_R1.fastq.gz	mouse_Pst_lung_PA_NA_replicate1_R2.fastq.gz	mouse_Pst_lung_PA_NA_replicate2_R1.fastq.gz	mouse_Pst_lung_PA_NA_replicate2_R2.fastq.gz
PRJNA746319	mouse_Pst_R_lung	SAMN20251339	SRR15176807	barcoded Influenza A virus - lung homogenate from mouse 10 infected with NheI	AMPLICON	VIRAL RNA	cDNA	paired	ILLUMINA	Illumina MiSeq	Amplicon: tissue homogenization, vRNA isolation and reverse transcription for cDNA synthesis; 1st round of PCR amplification to add partial adapters and a second round of PCR amplification to anchor MiSeq specific adapters.	fastq	mouse_Pst_lung_HA_R_replicate1_R1.fastq.gz	mouse_Pst_lung_HA_R_replicate1_R2.fastq.gz	mouse_Pst_lung_HA_R_replicate2_R1.fastq.gz	mouse_Pst_lung_HA_R_replicate2_R2.fastq.gz	mouse_Pst_lung_PA_R_replicate1_R1.fastq.gz	mouse_Pst_lung_PA_R_replicate1_R2.fastq.gz
PRJNA746319	mouse_Pst_RR_lung	SAMN20251340	SRR15176806	barcoded Influenza A virus - lung homogenate from mouse 11 infected with NheI	AMPLICON	VIRAL RNA	cDNA	paired	ILLUMINA	Illumina MiSeq	Amplicon: tissue homogenization, vRNA isolation and reverse transcription for cDNA synthesis; 1st round of PCR amplification to add partial adapters and a second round of PCR amplification to anchor MiSeq specific adapters.	fastq	mouse_Pst_lung_HA_RR_replicate1_R1.fastq.gz	mouse_Pst_lung_HA_RR_replicate1_R2.fastq.gz	mouse_Pst_lung_HA_RR_replicate2_R1.fastq.gz	mouse_Pst_lung_HA_RR_replicate2_R2.fastq.gz	mouse_Pst_lung_PA_RR_replicate1_R1.fastq.gz	mouse_Pst_lung_PA_RR_replicate1_R2.fastq.gz	mouse_Pst_lung_PA_RR_replicate2_R1.fastq.gz	mouse_Pst_lung_PA_RR_replicate2_R2.fastq.gz
PRJNA746319	negative_controls	SAMN20251341	SRR15176805	barcoded Influenza A virus - negative controls used throughout deep sequencing experiments	AMPLICON	VIRAL RNA	cDNA	paired	ILLUMINA	Illumina MiSeq	Negative controls: prepared in paralell with vRNA samples using same reagents, temperatures and overall conditions, but using DECP treated water as input during vRNA extraction as a replacement for viral samples.	fastq	Negative_PA_stock_replicate1_R1.fastq.gz	Negative_PA_stock_replicate1_R2.fastq.gz	Negative_PA_stock_replicate2_R1.fastq.gz	Negative_PA_stock_replicate2_R2.fastq.gz	Negative_HA_stock_replicate1_R1.fastq.gz	Negative_HA_stock_replicate1_R2.fastq.gz	Negative_HA_stock_replicate2_R1.fastq.gz	Negative_HA_stock_replicate2_R2.fastq.gz	ferret_negative_HA_replicate1_R1.fastq.gz	ferret_negative_HA_replicate1_R2.fastq.gz	ferret_negative_HA_nasal_wash_replicate1_R1.fastq.gz	ferret_negative_HA_nasal_wash_replicate1_R2.fastq.gz	ferret_negative_PA_nasal_wash_replicate1_R1.fastq.gz	ferret_negative_PA_nasal_wash_replicate1_R2.fastq.gz
PRJNA746307	amplified_virus_CA07bc_Nhe_skewed_whole_genome	SAMN20284438	SRR15177608	barcoded Influenza A virus - whole genome sequencing of NheI skewed amplified library	WGS	VIRAL RNA	cDNA	paired	ILLUMINA	Illumina MiSeq	WGS: tissue homogenization, vRNA isolation and reverse transcription for cDNA synthesis; PCR amplification followed by tagmentation using Nextera XT kit. Sequenced using Illumina Miseq with a 300v3 cartridge. All 8 gene segments were sequenced	fastq	amplified_virus_CA07bc_Nhe_skewed_whole_genome_R1.fastq.gz	amplified_virus_CA07bc_Nhe_skewed_whole_genome_R2.fastq.gz
PRJNA746307	amplified_virus_CA07bc_Pst_skewed_whole_genome	SAMN20284439	SRR15177607	barcoded Influenza A virus - whole genome sequencing of PstI skewed amplified library	WGS	VIRAL RNA	cDNA	paired	ILLUMINA	Illumina MiSeq	WGS: tissue homogenization, vRNA isolation and reverse transcription for cDNA synthesis; PCR amplification followed by tagmentation using Nextera XT kit. Sequenced using Illumina Miseq with a 300v3 cartridge. All 8 gene segments were sequenced	fastq	amplified_virus_CA07bc_Pst_skewed_whole_genome_R1.fastq.gz	amplified_virus_CA07bc_Pst_skewed_whole_genome_R2.fastq.gz
PRJNA746317	amplified_virus_CA07bc_Nhe_K153E_whole_genome	SAMN20284440	SRR15178010	barcoded Influenza A virus - whole genome sequencing of NheI K153E amplified library	WGS	VIRAL RNA	cDNA	paired	ILLUMINA	Illumina MiSeq	WGS: tissue homogenization, vRNA isolation and reverse transcription for cDNA synthesis; PCR amplification followed by tagmentation using Nextera XT kit. Sequenced using Illumina Miseq with a 300v3 cartridge. All 8 gene segments were sequenced	fastq	amplified_virus_CA07bc_Nhe_K153E_whole_genome_R1.fastq.gz	amplified_virus_CA07bc_Nhe_K153E_whole_genome_R2.fastq.gz
PRJNA746317	amplified_virus_CA07bc_Pst_K153E_whole_genome	SAMN20284441	SRR15178009	barcoded Influenza A virus - whole genome sequencing of PstI K153E amplified library	WGS	VIRAL RNA	cDNA	paired	ILLUMINA	Illumina MiSeq	WGS: tissue homogenization, vRNA isolation and reverse transcription for cDNA synthesis; PCR amplification followed by tagmentation using Nextera XT kit. Sequenced using Illumina Miseq with a 300v3 cartridge. All 8 gene segments were sequenced	fastq	amplified_virus_CA07bc_Pst_K153E_whole_genome_R1.fastq.gz	amplified_virus_CA07bc_Pst_K153E_whole_genome_R2.fastq.gz
PRJNA746319	complete_HA_for_ferret_34_lung	SAMN20284442		barcoded Influenza A virus - complete HA sequencing of lung lobes from ferret 34	WGS	VIRAL RNA	cDNA	paired	ILLUMINA	Illumina MiSeq	WGS: tissue homogenization, vRNA isolation and reverse transcription for cDNA synthesis; PCR amplification followed by tagmentation using Nextera XT kit. Sequenced using Illumina Miseq with a 300v3 cartridge. Only HA gene segment was sequenced	fastq	complete_HA_for_ferret_34_lung_lobe_UR_R1.fastq.gz	complete_HA_for_ferret_34_lung_lobe_UR_R2.fastq.gz
PRJNA746319	complete_HA_for_ferret_35_lung	SAMN20284443		barcoded Influenza A virus - complete HA sequencing of lung lobes from ferret 35	WGS	VIRAL RNA	cDNA	paired	ILLUMINA	Illumina MiSeq	WGS: tissue homogenization, vRNA isolation and reverse transcription for cDNA synthesis; PCR amplification followed by tagmentation using Nextera XT kit. Sequenced using Illumina Miseq with a 300v3 cartridge. Only HA gene segment was sequenced	fastq	complete_HA_for_ferret_35_lung_lobe_MR_R1.fastq.gz	complete_HA_for_ferret_35_lung_lobe_MR_R2.fastq.gz
PRJNA746319	complete_HA_for_ferret_36_lung	SAMN20284444		barcoded Influenza A virus - complete HA sequencing of lung lobes from ferret 36	WGS	VIRAL RNA	cDNA	paired	ILLUMINA	Illumina MiSeq	WGS: tissue homogenization, vRNA isolation and reverse transcription for cDNA synthesis; PCR amplification followed by tagmentation using Nextera XT kit. Sequenced using Illumina Miseq with a 300v3 cartridge. Only HA gene segment was sequenced	fastq	complete_HA_for_ferret_36_lung_lobe_UL_R1.fastq.gz	complete_HA_for_ferret_36_lung_lobe_UL_R2.fastq.gz	complete_HA_for_ferret_36_lung_lobe_UR_R1.fastq.gz	complete_HA_for_ferret_36_lung_lobe_UR_R2.fastq.gz
PRJNA746319	negative_controls_WGS	SAMN20284445	SRR15176805	Negative controls used for all WGS of barcoded flu sequencing	WGS	VIRAL RNA	cDNA	paired	ILLUMINA	Illumina MiSeq	Negative controls: prepared in paralell with vRNA samples using same reagents, temperatures and overall conditions for WGS, but using DECP treated water as input during vRNA extraction as a replacement for viral samples.	fastq	negative_control_R1.fastq.gz	negative_control_R2.fastq.gz
